# Non-homologous end-joining is implicated in rapid and efficient caspofungin adaptation in *Nakaseomyces glabratus*

**DOI:** 10.64898/2026.11.03.763960

**Authors:** Laetitia Maroc, Nicholas C. Gervais, Meea Fogal, Eileen Bates, Garrett Westmacott, Peter McQueen, Stuart McCorrister, Christopher Grant, Sydney Johnson, Rebecca S. Shapiro

## Abstract

Antifungal resistance in *Nakaseomyces glabratus* is a major clinical challenge, yet the cellular processes that shape its evolution remain poorly understood. Here, we used experimental evolution to investigate the role of the error-prone double-strand break repair pathway, non-homologous end joining (NHEJ), in adaptation to fluconazole and caspofungin. Wild-type and NHEJ-deficient (*lig4Δ*) populations were evolved under antifungal selection for 25 days. Fluconazole resistance emerged rapidly in both genetic backgrounds and was associated with recurrent *PDR1* mutations and aneuploidies. In contrast, caspofungin adaptation was delayed and less efficient in *lig4Δ* populations, with several lineages failing to survive. All wild-type caspofungin-evolved isolates carried canonical *FKS2* hotspot mutations, whereas *lig4Δ* isolates predominantly acquired resistance through alternative genetic pathways. Caspofungin adaptation also frequently conferred cross-resistance to fluconazole and was accompanied by changes in the abundance of ergosterol-associated proteins. Together, these findings implicate NHEJ in promoting efficient evolution of FKS-mediated echinocandin resistance and demonstrate that DNA repair capacity can shape antifungal resistance trajectories in *N. glabratus*.
