## Supplemental Table 1 for "Non-homologous end-joining is implicated in rapid and efficient caspofungin adaptation in *Nakaseomyces glabratus*"

### Sheet: WT-FLZ-1
N. glabrata's gene name	Chromosomal location	Position	Mutation	Annotation	S. cerevisiae ortholog's name
CAGL0D03322g	ChrD	351163	G→T	P385Q (CCA→CAA)	IZH3
CAGL0E02321g	ChrE	241512	G→T	M500I (ATG→ATT)	PLB3
CAGL0F06413g	ChrF	658789	G→T	G478C (GGT→TGT)	FET3
CAGL0G10175g (AWP6)	ChrG	991511	C→T	P146S (CCA→TCA)	N/A
CAGL0G10175g (AWP6)	ChrG	991514	T→C	S147P (TCA→CCA)	N/A
CAGL0G10175g (AWP6)	ChrG	991517	C→T	P148S (CCA→TCA)	N/A
CAGL0G10175g (AWP6)	ChrG	991520	T→C	S149P (TCA→CCA)	N/A

### Sheet: WT-FLZ-2
N. glabrata's gene name	Chromosomal location	Position	Mutation	Annotation	S. cerevisiae ortholog's name
CAGL0A00451g	ChrA	63213	T→A	S337T (TCC→ACC)	PDR1
CAGL0A02530g (AWP6)	ChrA	285831	G→A	E235K (GAA→AAA)	YDR353W
CAGL0C00814g	ChrC	100349	+C	coding (219/438 nt)	N/A
CAGL0I09790g	ChrI	937014	(CTCCTTCTT)3→4	coding (1498/1542 nt)	NOP58
CaglfMp06	Mitochondrial	10064	+T	coding (902/1281 nt)	N/A

### Sheet: WT-FLZ-3
N. glabrata's gene name	Chromosomal location	Position	Mutation	Annotation	S. cerevisiae ortholog's name
CAGL0C05599g	ChrC	573313	C→A	E647* (GAA→TAA)	LRG1
CAGL0I09790g	ChrI	937014	(CTCCTTCTT)3→4	coding (1498/1542 nt)	NOP58
CAGL0L11748g	ChrL	1268229	C→A	V57F (GTT→TTT)	GCG1
CaglfMp04	Mitochondrial	10658	4 bp→5 bp	coding (154‑157/584 nt)	N/A

### Sheet: lig4Δ-FLZ-1
N. glabrata's gene name	Chromosomal location	Position	Mutation	Annotation	S. cerevisiae ortholog's name
CAGL0C00814g	ChrC	100287	2 bp→CG	coding (157‑158/438 nt)	N/A
CAGL0C00814g	ChrC	100306	Δ1 bp	coding (176/438 nt)	N/A
CAGL0C01771g	ChrC	221566	G→A	W282* (TGG→TAG)	VVS1
CAGL0D00528g	ChrD	78803	C→T	T1557M (ACG→ATG)	FAS1
CAGL0D05456g	ChrD	531711	(C)10→8	coding (537‑538/627 nt)	N/A
CAGL0E00165g	ChrE	4818	A→T	S2805T (TCA→ACA)	N/A
CAGL0E00627g	ChrE	73461	G→T	L179I (CTC→ATC)	SRB8
CAGL0E03476g	ChrE	338205	G→T	A998E (GCG→GAG)	CDC25
CAGL0F04345g	ChrF	457034	(T)5→6	coding (1812/2790 nt)	N/A
CAGL0F08767g	ChrF	890629	(G)11→10	coding (161/396 nt)	N/A
CAGL0F09053g	ChrF	914105	G→T	V743L (GTG→TTG)	MNL1
CAGL0H01199g	ChrH	116273	G→T	L901F (TTG→TTT)	GCN2
CAGL0H02871g	ChrH	268757	G→A	R496H (CGT→CAT)	ARG2
CAGL0H06985g	ChrH	696124	G→A	A16T (GCT→ACT)	UTP14
CAGL0I07733g	ChrI	746347	+T	coding (1784/2874 nt)	MSH2
CAGL0J00341g	ChrJ	42391	C→A	D254Y (GAT→TAT)	AAP1
CAGL0J06820g	ChrJ	700989	(T)9→7	coding (562‑563/1302 nt)	RNY1
CAGL0J10780g	ChrJ	1098250	(T)8→7	coding (1361/3024 nt)	OSH3
CAGL0K02739g	ChrK	250323	+T	coding (181/1296 nt)	LAG1
CAGL0K09020g	ChrK	902045	(T)9→8	coding (139/507 nt)	NAT5
CAGL0L03179g	ChrL	376265	(A)5→6	coding (549/612 nt)	DID2
CAGL0M05593g	ChrM	607832	(T)9→8	coding (194/195 nt)	N/A
CAGL0M07898g	ChrM	797398	G→A	G308D (GGT→GAT)	STU2
CAGL0M13717g	ChrM	1355549	C→A	E430D (GAG→GAT)	ADE4

### Sheet: lig4Δ-FLZ-2
N. glabrata's gene name	Chromosomal location	Position	Mutation	Annotation	S. cerevisiae ortholog's name
CAGL0A00451g	ChrA	64519	G→T	R772I (AGA→ATA)	PDR1
CAGL0D06622g	ChrD	639623	(15-bp)2→1	coding (2953‑2967/3537 nt)	SPA2

### Sheet: lig4Δ-FLZ-3
N. glabrata's gene name	Chromosomal location	Position	Mutation	Annotation	S. cerevisiae ortholog's name
CAGL0A00451g	ChrA	64519	G→T	R772I (AGA→ATA)	PDR1
CAGL0H06281g	ChrH	625236	C→G	S259* (TCA→TGA)	TPD3
CaglfMp03	Mitochondrial	5823	C→T	A51V (GCT→GTT)	N/A
