## Supplemental Table 2 for "Non-homologous end-joining is implicated in rapid and efficient caspofungin adaptation in *Nakaseomyces glabratus*"

### Sheet: deltalig4-CASP-1
N. glabrata's gene name	Chromosomal location	Position	Mutation	Annotation	S. cerevisiae ortholog's name
CAGL0D02442g	ChrD	258734	G→T	N327K (AAC→AAA)	N/A
CAGL0M07315g	ChrM	750503	Δ1 bp	coding (853/1089 nt)	SUR1
CaglfMp06	Mitochondrial	10279	Δ1 bp	coding (1117/1281 nt)	N/A

### Sheet: deltalig4-CASP-2
N. glabrata's gene name	Chromosomal location	Position	Mutation	Annotation	S. cerevisiae ortholog's name
CAGL0D03102g	ChrD	330391	G→A	Q13* (CAG→TAG)	COX16
CAGL0F01793g	ChrF	201067	C→T	W267* (TGG→TAG)	ERG3
SUR4	ChrG	476556	A→T	F270Y (TTC→TAC)	ELO3
CAGL0L13299g	ChrL	1443298	+G	coding (3822/13564 nt)	N/A
CAGL0L13299g	ChrL	1443308	+C	coding (3832/13564 nt)	N/A

### Sheet: deltalig4-CASP-3
N. glabrata's gene name	Chromosomal location	Position	Mutation	Annotation	S. cerevisiae ortholog's name
CAGL0C00814g	ChrC	100287	G→C	A53P (GCC→CCC)	N/A
CAGL0C00814g	ChrC	100306	Δ1 bp	coding (176/438 nt)	N/A
CAGL0G04015g	ChrG	395238	C→A	S772S (TCC→TCA)	GPI13
CAGL0K04037g	ChrK	377078	(CTT)3→2	coding (1977‑1979/5694 nt)	FKS2
CAGL0L11814g	ChrL	1279093	G→C	D631H (GAT→CAT)	DNF1
CAGL0L13299g	ChrL	1443308	+C	coding (3832/13564 nt)	N/A
