## Supplemental Table 4 for "Non-homologous end-joining is implicated in rapid and efficient caspofungin adaptation in *Nakaseomyces glabratus*"

### Sheet: lig4Δ_CASP
N. glabratus gene	S. cerevisiae ortholog	Differentially abundant
CAGL0K04477g	ERG25	UP
CAGL0E01419g	YPS1	UP
CAGL0G03179g	ASK10	UP
CAGL0J11682g	MIX17	UP
CAGL0M09713g	YIM1	DOWN
CAGL0A03036g	ATP17	UP
CAGL0I01826g	IMP3	DOWN
DUR1:2	N/A	DOWN
COX2	N/A	DOWN
EPA3	N/A	DOWN
CAGL0J01848g	RPA135	DOWN
CAGL0H02491g	COX7	DOWN

### Sheet: lig4Δ_FLZ
N. glabratus gene	S. cerevisiae ortholog	Differentially abundant
CAGL0E01419g	YPS1	UP
CAGL0G03179g	ASK10	UP
CAGL0A03036g	ATP17	UP
CAGL0I01826g	IMP3	DOWN
RHR2	N/A	DOWN
CAGL0J08657g	PTC5	UP

### Sheet: WT_CASP
N. glabratus gene	S. cerevisiae ortholog	Differentially abundant
N/A	N/A	N/A

### Sheet: WT_FLZ
N. glabratus gene	S. cerevisiae ortholog	Differentially abundant
CAGL0K11880g	MRH1	UP
CAGL0J08657g	PTC5	UP

### Sheet: ALL_CASP
N. glabratus gene	S. cerevisiae ortholog	Differentially abundant
N/A	N/A	N/A

### Sheet: ALL_FLZ
N. glabratus gene	S. cerevisiae ortholog	Differentially abundant
CAGL0J08657g	PTC5	UP

### Sheet: ALL_lig4Δ
N. glabratus gene	S. cerevisiae ortholog	Differentially abundant
CAGL0E01419g	YPS1	UP
CAGL0G03179g	ASK10	UP
CAGL0A03036g	ATP17	UP
CAGL0I01826g	IMP3	DOWN

### Sheet: ALL_WT
N. glabratus gene	S. cerevisiae ortholog	Differentially abundant
N/A	N/A	N/A

### Sheet: ALL
N. glabratus gene	S. cerevisiae ortholog	Differentially abundant
N/A	N/A	N/A
